# Ki-67 shapes the nucleolus by anchoring chromatin via its amphiphilic properties

**DOI:** 10.1101/2025.07.23.666339

**Authors:** Daja Schichler, Yuki Hayashi, Letitia Fernandez, Mariam Chupanova, Alberto Hernandez-Armendariz, Beate Neumann, Sara Cuylen-Haering

**Affiliations:** Cell Biology and Biophysics Unit, European Molecular Biology Laboratory (EMBL), Heidelberg, Germany; Collaboration for Joint PhD Degree between EMBL and Heidelberg University, Faculty of Biosciences, Heidelberg, Germany; Advanced Light Microscopy Facility, European Molecular Biology Laboratory (EMBL), Heidelberg, Germany; Discovery Sciences, R&D, AstraZeneca, Gothenburg, Sweden; Max Planck Institute of Molecular Cell Biology and Genetics, Dresden, Germany; Cluster of Excellence Physics of Life, TU Dresden, Dresden, Germany

## Abstract

The nucleolus, a membrane-less organelle essential for ribosome biogenesis, adopts variable shapes across cell types and in response to environmental conditions, yet the mechanisms regulating its morphology and functional implications remain unclear. Using a high-throughput screen, we identify the proliferation marker Ki-67 as a central regulator of nucleolar shape. Ki-67 localises to the chromatin-nucleolus interface, where its depletion induces nucleolar rounding and reduces chromatin enrichment within and around the nucleolus. This effect is driven by amphiphilic properties conferred by two distinct affinity domains separated by a spacer. Given that chromatin loss is a common feature of rounded nucleoli in our screen, and acute chromatin digestion also induces rounding, we propose that the chromatin environment in and around the nucleolus plays a key role in determining nucleolar shape. Our study elucidates a novel Ki-67-mediated chromatin anchoring mechanism, tightly linking nucleolar shape to genome organisation and expanding our understanding of condensate morphology.
