## Supplemental Table 1 for "Ki-67 shapes the nucleolus by anchoring chromatin via its amphiphilic properties"

### Sheet: Sheet1
Gene name	Silence Select siRNA	Average median nucleolar aspect ratio	Apoptotic index
AAMP	s834, s836	1.364	0.131
AATF	s25539, s25541, s25540	1.166	0.027
ABCF2	s19567, s19566, s19565	1.32	0.056
ABLIM1	s8187, s8185, s8186	1.392	0.006
ABT1	s26580, s26578, s26579	1.332	0.016
ADD3	s1054, s1052, s1053	1.343	0.008
AFAP1	s34039, s34037, s34038	1.359	0.008
AHCTF1	s24729, s24727, s24728	1.339	0.081
AKAP17A	s15730, s15731, s15732	1.366	0.028
ALYREF	s19855, s19854, s19853	1.1	0.415
ANKRD32	s38725, s38724, s38726	1.366	0.019
ANLN	s28983, s28982, s28984
ANXA11	s1401, s1403, s1402	1.354	0.084
AP2M1	s3112, s3114, s3113	1.298	0.075
APBA1	s1421, s1422, s1423	1.406	0.036
APBB1	s1427, s1429	1.309	0.095
ARGLU1	s30130, s30129, s30131	1.376	0.028
ARHGAP28	s36412, s36411	1.274	0.066
ARL11	s41870, s41869, s41871	1.32	0.104
ARL6IP4	s226728, s27962, s27963	1.398	0.012
ARL6IP6	s45525, s45527, s45526	1.37	0.006
ARMC2	s38454, s38455, s38453	1.27	0.091
ASCC2	s38589, s38590, s38588	1.343	0.037
ATAD2	s26393, s26394, s26395	1.364	0.011
ATAD2B	s28989, s28990, s28988	1.299	0.047
ATAD3A	s195276, s30447, s30448	1.311	0.071
ATAD5	s36631, s36632, s36633	1.208	0.027
ATP13A5	s51115, s51113, s51114	1.276	0.039
ATP5E	s678, s679	1.36	0.007
ATP5F1E	s677	1.309	0.012
ATP6AP1L	s228473, s40898, s40899	1.282	0.059
ATRX	s57368, s59082, s1824	1.364	0.007
ATXN2L	s22258, s22257, s22256	1.347	0.007
AURKB	s17613, s17612, s17611	1.37	0.129
AUTS2	s230705, s25020, s230707	1.244	0.018
AVP	s231008, s458477	1.292	0.168
BAHD1	s22605, s22606, s22604	1.339	0.014
BANF1	s16808, s16809, s16807	1.285	0.059
BAT2	s15465, s15464, s15463	1.195	0.068
BAZ1B	s17208, s17209, s17210	1.347	0.006
BCL2	s1915, s224526, s1916	1.29	0.017
BCLAF1	s61347, s18875, s18874	1.317	0.012
BCORL1	s34190, s34191, s34189	1.398	0.054
BCR	s1947, s1948, s1949	1.21	0.024
BLM	s1997, s1998, s1999	1.307	0.02
BMP2K	s31029, s31027, s31028	1.228	0.16
BMS1	s18923, s18922, s51901	1.156	0.043
BOP1	s195100, s225940, s23385	1.234	0.103
BRD3	s15545, s15546, s15544	1.389	0.006
BRIX1	s30678, s226839, s30679	1.254	0.018
BRPF1	s15423, s15422, s15421	1.365	0.012
BRWD1	s226762, s28830, s28831	1.132	0.017
BUD13	s39456, s39457, s39455	1.165	0.263
C12orf43	s35069, s35070, s35071	1.379	0.01
C14orf106	s30721	1.285	0.019
C14orf169	s36125	1.343	0.003
C16orf54	s49401, s226159, s49400	1.386	0.067
C18orf21	s38047, s38046, s38048	1.371	0.013
C19orf47	s43046, s43044, s43045	1.383	0.008
C1orf131	s43248, s43249, s43247	1.25	0.01
C1orf25	s228267	1.278	0.079
C1orf77	s25091, s25093, s25092	1.331	0.069
C21orf2	s2236, s2237	1.409	0.017
C3orf17	s24652, s24651, s24650	1.27	0.025
C7orf50	s38885, s38887, s38886	1.367	0.006
C9orf82	s36569, s36571, s36570	1.354	0.008
CACTIN	s33893, s33891, s33892	1.128	0.235
CBR1	s2489, s2490	1.336	0.042
CBX4	s16235, s16233, s16234	1.36	0.009
CBX5	s23884, s23883, s23885	1.289	0.007
CBX8	s32947, s32948, s32949	1.291	0.012
CCDC124	s41756, s41755, s225505	1.331	0.068
CCDC137	s230321, s230322, s230320, s458291	1.279	0.026
CCDC34	s40565, s228454, s40564	1.204	0.037
CCDC77	s38910, s38908, s38909	1.361	0.011
CCDC86	s35537, s35539, s35538	1.267	0.056
CCNT1	s2541, s2539, s2540	1.313	0.034
CDC20	s2748	2.397	0.147
CDC40	s28012, s28013, s28014	1.191	0.08
CDC5L	s2738, s2739, s2740	1.152	0.277
CDCA7L	s30957, s30956, s30958	1.233	0.054
CDK12	s28623, s28622, s28621	1.284	0.074
CDK9	s2835, s2834, s2836	1.408	0.073
CDYL	s18047, s18049, s18048	1.353	0.01
CDYL2	s42723, s42724, s42725	1.398	0.007
CEBPD	s2895, s2896, s2894	1.305	0.071
CEBPZ	s19774, s19773, s19772	1.256	0.027
CENPI	s5376, s5374, s5375	1.326	0.016
CENPT	s36977, s36976, s36975	1.292	0.152
CENPV	s47317, s47316, s47315	1.367	0.007
CEP131	s22793, s22795, s22794	1.312	0.052
CEP72	s31342, s31341, s31343	1.349	0.01
CES2	s530, s225041, s528	1.377	0.021
CGN	s33237, s33236, s33235	1.351	0.009
CHAF1A	s19499, s19501	1.16	0.096
CHAF1B	s15704, s15706, s15705	1.155	0.118
CHERP	s20627, s20626, s20628	1.346	0.011
CHN2	s3020, s3021, s3019	1.309	0.123
CILP2	s45127, s45126	1.313	0.082
CKAP2	s25563, s25564, s25565	1.367	0.006
CLASRP	s21946, s21947, s21948	1.31	0.026
CLCN7	s3147, s3149, s3148	1.347	0.056
CMIP	s37400, s37399	1.361	0.013
CNNM2	s29472, s29473, s29471	1.374	0.005
CNPY4	s48283, s48282	1.442	0.087
COIL	s15664, s15663, s15662	1.346	0.057
COL9A3	s3336, s3337, s3335	1.307	0.089
CORO1C	s24185, s24187, s24186	1.248	0.029
COX7A2	s223300, s313, s314	1.363	0.008
CPSF4	s21411, s21413, s21412	1.329	0.099
CPSF6	s223186, s21773, s21774	1.276	0.086
CPSF7	s224836, s36530, s224837	1.291	0.081
CRK	s3521, s3519	1.348	0.055
CRYBG3	s43613, s43614	1.403	0.056
CWC25	s29670, s29668, s226799	1.335	0.02
DCAF13	s24668, s24667, s24669	1.156	0.034
DDX1	s4003, s4002, s4001	1.323	0.014
DDX10	s4022, s4023, s223399	1.174	0.071
DDX18	s16981, s16983, s16982	1.327	0.158
DDX21	s17563, s17564, s17565	1.183	0.033
DDX23	s18028, s18027, s18026	1.298	0.095
DDX24	s32631, s32633, s32632	1.224	0.023
DDX27	s31196, s31194, s31195	1.215	0.05
DDX41	s28121, s224203, s28120	1.147	0.301
DDX46	s19131, s19132, s19133	1.261	0.067
DDX47	s27670, s27672, s27671	1.203	0.05
DDX5	s4009, s4007, s4008	1.242	0.021
DDX50	s35415, s35416, s35417	1.295	0.027
DDX51	s50243, s50244, s50242	1.255	0.074
DDX52	s21784, s21782, s21783	1.246	0.104
DDX54	s35469, s35468, s35470	1.273	0.03
DDX55	s33617, s33616, s33618	1.402	0.014
DDX56	s29253, s29252, s29254	1.216	0.044
DDX60	s31049, s31047, s31048	1.32	0.032
DHX29	s29097, s29099, s29098	1.185	0.162
DHX33	s32393, s32394, s32395	1.345	0.206
DHX37	s33512, s33513, s33511	1.354	0.008
DHX8	s4016, s4018, s4017	1.194	0.158
DHX9	s4021, s4020, s4019	1.299	0.274
DKC1	s4111, s4110, s4112	1.357	0.099
DLGAP1	s17645, s17646, s17644	1.35	0.154
DNAJC13	s23548, s23549, s23550	1.314	0.052
DNAJC9	s23353, s23352, s23354	1.306	0.068
DNTTIP2	s26948, s26947, s26949	1.142	0.077
EBNA1BP2	s21591, s21593, s21592	1.211	0.081
EIF3A	s16491, s16489, s16490	1.286	0.171
EIF3B	s16492, s16494, s16493	1.242	0.141
EIF3D	s16498, s56518, s16500	1.297	0.086
EIF3H	s16507, s16509, s16508	1.237	0.092
EIF3L	s28069, s28070, s28071	1.298	0.074
ELOA	s13860, s13859, s224711	1.36	0.008
EMD	s4647, s225840, s4646	1.335	0.009
EPB41L2	s4709, s4707, s4708	1.379	0.046
EPSTI1	s41295, s41294	1.391	0.036
ESCO2	s45966, s45965, s45967	1.332	0.01
ESF1	s28357, s28356, s28358	1.251	0.004
F8	s4942, s4941, s4940	1.277	0.054
FAM110C	s196775, s54971, s54972	1.367	0.059
FAM129B	s35038, s35039, s35037	1.382	0.06
FAM193B	s458468, s458467, s229890	1.245	0.139
FAM207A	s39950, s39949, s39951	1.368	0.006
FAM76B	s44567, s44566, s44565	1.303	0.027
FAM98A	s24794, s24793, s24795	1.216	0.043
FBL	s4821, s4822, s4820	1.108	0.04
FBXL11	s22792	1.292	0.317
FBXO11	s37047, s37049, s37048	1.373	0.016
FBXO33	s48502, s48503, s48501	1.284	0.026
FBXW8	s25312, s25310, s25311	1.308	0.045
FMR1	s5315, s5317, s5316	1.24	0.037
FNBP4	s23648, s23649, s23647	1.276	0.059
FRA10AC1	s42258, s42256, s42257	1.378	0.007
FTSJ3	s42145, s42147, s42146	1.256	0.064
FXR1	s15611, s15610, s15612	1.313	0.1
FXR2	s18242, s18244, s18243	1.374	0.01
GAR1	s28959, s28960, s226767	1.298	0.036
GIN1	s29525, s29526	1.297	0.304
GJC3	s223922, s51382, s51383	1.315	0.081
GLE1	s5809, s5810, s5808	1.342	0.288
GLTSCR2	s26872, s26871, s26873	1.299	0.111
GLYR1	s39258, s39259, s39257	1.37	0.01
GNL2	s26649, s26651, s26650	1.541	0.06
GNL3	s25423, s25421, s25422	1.227	0.047
GNL3L	s29190, s29189, s29191	1.36	0.017
GNPTG	s39170, s39168, s39169	1.372	0.009
GPATCH4	s29620, s29621, s29622	1.226	0.163
GPATCH8	s23100, s23101, s23102	1.391	0.034
GRB2	s226232, s6119, s6120	1.306	0.163
GTPBP4	s24098, s24099, s24100	1.237	0.033
H1FX	s17118, s17117, s17119	1.294	0.051
HES4	s195322, s33732, s224488	1.405	0.077
HIST1H1B	s6404, s6403, s6405	1.386	0.017
HIST1H1C	s194487, s6397, s194486	1.344	0.194
HIST1H1E	s6401, s226269, s6402	1.322	0.012
HIST1H2BO	s15864, s194904, s194905	1.385	0.052
HLA	s6571, s6572	1.382	0.061
HMGN3	s17818, s17819, s17817	1.312	0.124
HMGN4	s20507, s20505, s20506	1.342	0.009
HNRNPA2B1	s6715, s6714, s6713	1.294	0.063
HNRPDL	s19404, s19405, s19403	1.395	0.017
IBTK	s24900, s24898, s24899	1.33	0.018
ICE1	s23689, s23688	1.235	0.096
IFI30	s20417, s20418, s20419	1.371	0.037
IGHMBP2	s7246, s7245, s7247	1.281	0.034
IK	s7262, s7260, s7261	1.354	0.034
IKZF4	s34663, s34662, s34664	1.262	0.111
IL1B	s7271, s7270, s223930	1.322	0.05
IMP3	s30602, s30601, s30600	1.153	0.047
IMP4	s41037, s41039, s41038	1.226	0.028
INCENP	s7424	1.328	0.13
ING2	s7431, s7433, s7432	1.341	0.048
ING4	s27551, s27552, s27553	1.295	0.01
ING5	s38830, s38828, s38829	1.328	0.071
INIP	s33853, s33852, s33854	1.357	0.016
IQSEC3	s54004, s54003, s54002	1.431	0.081
KAT5	s20630, s20631, s20629	1.209	0.124
KAT7	s253, s254	1.329	0.027
KCTD10	s38294, s38293, s38295	1.3	0.172
KCTD11	s44957, s44958	1.325	0.16
KDM2A	s22791, s22790	1.337	0.138
KDM5A	s11836, s11834, s11835	1.179	0.108
KIAA0947	s229396	1.359	0.008
KIAA1671	s199437, s39948	1.336	0.005
KIAA1949	s46872, s46874, s46873	1.354	0.015
KIF11	s7903	1.324	0.007
KIF18B	s44940, s44939, s44941	1.394	0.01
KIF22	s7913, s7911, s7912	1.353	0.028
KLF16	s38225, s38224	1.351	0.034
KLHL7	s31838, s31840, s31839	1.349	0.01
KMT2A	s8817, s8819, s8818	1.369	0.013
KNOP1	s53284, s53282, s53283	1.217	0.034
KRI1	s35206, s35208, s35207	1.333	0.017
KRR1	s21894, s21893, s21892	1.27	0.03
LARP4	s41457, s41455, s41456	1.375	0.008
LARP4B	s23226, s23227, s23228	1.397	0.006
LARP7	s28354, s28355, s28353	1.289	0.053
LAS1L	s37861, s37862, s37860	1.501	0.007
LEMD2	s48071, s48070, s48072	1.365	0.005
LEPREL4	s195054, s195053, s20829	1.205	0.112
LIMA1	s28190, s224214, s224215	1.352	0.008
LIN28A	s36197, s36196	1.288	0.039
LMNA	s8223, s8221, s8222	1.408	0.078
LMNB1	s8224, s8225, s8226	1.366	0.009
LMNB2	s39477, s39478, s39476	1.374	0.005
LMO7	s8238, s8236, s8237	1.347	0.009
LOC440055	s196515	1.407	0.01
LOC731069	s61135	1.379	0.007
LOC731663	s200175	1.347	0.004
LRIF1	s31523, s31522, s31521	1.321	0.013
LRRC4	s34440, s34441	1.288	0.014
LRRC71	s45313, s45314, s45315	1.281	0.076
LRWD1	s48175, s48176, s48174	1.276	0.016
LSM11	s43855, s43856	1.319	0.145
LSM12	s42799, s42798, s42797	1.329	0.079
LSM14A	s25052, s25050, s25051	1.377	0.05
LUC7L	s31264, s31265, s31263	1.245	0.095
LUC7L3	s28608, s28607, s226749	1.211	0.158
LYG1	s43414, s43413, s43412	1.293	0.055
MAK16	s39147, s39148, s39146	1.192	0.084
MAP3K20	s28652, s28653, s28651	1.354	0.011
MAP7	s17261, s17263, s17262	1.344	0.006
MBD4	s17077, s17076, s17078	1.358	0.011
MDC1	s18580, s18579, s18578	1.302	0.056
MEAF6	s34899, s34901, s34900	1.386	0.007
MECP2	s8646, s8644, s58855	1.322	0.013
MEPCE	s32095, s32096, s32097	1.276	0.071
MFAP1	s8707, s8708, s8706	1.357	0.04
MIS18A	s28851, s28852, s28853	1.258	0.034
MIS18BP1	s30722, s30720	1.258	0.111
MISP	s43012, s43013, s43011	1.372	0.007
MKI67	s54543, s8797, s8796	1.136	0.028
MLLT6	s8834, s8833, s8832	1.326	0.008
MMP25	s34671, s34673, s34672	1.275	0.095
MNAT1	s8898, s224052, s8900	1.386	0.009
MOG	s8916, s8918	1.327	0.034
MPHOSPH10	s19878, s19879, s19877	1.118	0.046
MPRIP	s23172, s23173, s23174	1.364	0.01
MRPL34	s35144, s35143, s35142	1.329	0.09
MTDH	s40864, s40866, s40865	1.357	0.006
MTF2	s22437, s22436, s22438	1.352	0.012
MYBBP1A	s20604, s20606, s20605	1.355	0.038
MYO1B	s8964, s8962, s8963	1.288	0.116
MYO1G	s34363, s34361	1.31	0.279
MYO5A	s9205, s9207, s9206	1.282	0.091
NAA40	s36426, s224835	1.343	0.049
NAT10	s30493, s30491, s30492	1.184	0.045
NAT11	s36428	1.34	0.02
NCL	s9312, s9314, s9313	1.18	0.031
NCOA5	s33690, s33689, s33688	1.325	0.056
NDUFS3	s9388, s224103, s9390	1.333	0.058
NES	s21142, s21141, s21143	1.349	0.005
NEXN	s40715, s40714, s228462	1.27	0.136
NFX1	s9525, s9527, s9526	1.295	0.046
NGDN	s24874, s24875, s24876	1.217	0.039
NHP2	s31166, s31164, s31165	1.345	0.02
NIFK	s38966, s38967, s38965	1.154	0.072
NIP7	s28072, s28073, s28074	1.224	0.055
NKAIN1	s35829, s35827, s35828	1.408	0.034
NKTR	s9569, s9567, s9568	1.293	0.152
NLE1	s29045, s29043, s29044	1.31	0.052
NMT2	s17979, s17981	1.372	0.044
NOC3L	s34619, s227056, s34618	1.234	0.028
NOC4L	s35483, s35484, s35485	1.175	0.109
NODAL	s9606, s9607, s9608	1.328	0.057
NOL10	s36708, s36707, s36706	1.176	0.066
NOL11	s24765, s24764	1.098	0.012
NOL6	s35198, s35199, s35200	1.274	0.015
NOL7	s28099, s28100, s28101	1.229	0.017
NOL8	s30039, s30038, s30037	1.307	0.176
NOL9	s36145, s36144, s36146	1.443	0.023
NOLC1	s17633, s17634, s17632	1.347	0.025
NOM1	s34761, s224613, s34762	1.227	0.069
NOP10	s30906, s30907, s30905	1.398	0.005
NOP14	s16359, s16358, s16357	1.142	0.189
NOP16	s28206, s28204, s28205	1.273	0.039
NOP2	s9609, s9610, s9611	1.194	0.038
NOP56	s20641, s20642, s20643	1.112	0.047
NOP58	s28390, s28389, s28391	1.165	0.055
NPM1	s9678, s9676, s9677	1.494	0.175
NPM3	s20257, s20258, s20259	1.233	0.025
NRAP	s9712, s9711, s9713	1.239	0.03
NSA2	s20364, s20363, s20365	1.294	0.018
NSD2	s200461, s200462, s200460	1.344	0.011
NTHL1	s194666, s9743, s9744	1.173	0.197
NTN3	s194668, s194667, s9754	1.373	0.132
NUDT21	s21770, s21771, s21772	1.248	0.221
NUFIP2	s33243, s230558, s33241	1.344	0.011
NUMA1	s9776, s9777, s9778	1.305	0.058
NUSAP1	s27673, s27674, s230214	1.329	0.16
NVL	s9790, s9788, s9789	1.321	0.074
NXF1	s20533, s20532, s20534
OPTN	s19718, s19719, s19720	1.289	0.131
PAK1IP1	s226817, s29961, s29962	1.168	0.054
PAPD5	s34603	1.291	0.088
PARP1	s1098, s1097, s1099	1.235	0.047
PAX9	s10076, s10077, s10078	1.415	0.074
PBRM1	s30402, s30400, s30401	1.355	0.017
PCM1	s10127, s10128, s10129	1.356	0.007
PCTP	s230027, s33837, s230026	1.336	0.115
PDCD11	s22774, s22772, s223550	1.139	0.045
PDCD4	s26048, s223740, s223739	1.251	0.086
PDCD7	s19612, s19610, s19611	1.196	0.157
PDE12	s47388, s47386, s47387	1.378	0.125
PDE6H	s10213, s10214, s10215	1.305	0.069
PELP1	s25746, s25744, s25745	1.408	0.039
PES1	s23915, s23914, s23913	1.149	0.044
PGAM5	s195818, s46938, s46937	1.379	0.049
PHC3	s36817, s36819, s36818	1.281	0.017
PHF19	s25160, s25161, s25162	1.358	0.008
PHF8	s23108, s61133	1.38	0.01
PHIP	s30010, s30011, s30012	1.307	0.019
PHRF1	s33542, s33543, s33541	1.354	0.009
PINX1	s230473, s29920	1.295	0.047
PLEC	s10643, s10644, s10645	1.376	0.008
PLK1	s449	1.385	0.241
PML	s194692, s10715, s194691	1.339	0.011
PNO1	s32353, s32352, s32351	1.271	0.082
POLK	s28114, s28115, s28116	1.375	0.007
POLR2E	s10807, s224296, s10806	1.115	0.141
PPIG	s17898, s17899, s17900	1.29	0.069
PPP1R3B	s230542, s230540, s36035	1.391	0.065
PRL	s11200, s11201, s11202	1.307	0.113
PRPF3	s17434, s17435, s17436	1.294	0.071
PRPF40A	s31192, s31193, s31191	1.258	0.038
PRPF4B	s17017, s17019, s17018	1.163	0.067
PRPF6	s24434, s57803, s24432	1.195	0.283
PRPF8	s20798, s20797, s20796	1.095	0.49
PRPH	s224420, s11230, s224419	1.283	0.053
PRR19	s195958, s49584	1.27	0.039
PRRC2B	s229527, s229526, s458588	1.264	0.075
PSRC1	s39384, s39383, s39382	1.406	0.016
PUM3	s19274, s19272, s19273	1.26	0.062
PWP2	s11609, s11610, s11611	1.09	0.096
RAB38	s24319, s24320, s24321	1.258	0.188
RAD17	s11724, s11723, s11722	1.233	0.078
RAI1	s21107, s21108, s21109	1.337	0.02
RASAL2	s18125, s18126	1.376	0.171
RBBP4	s11837, s11839, s55169	1.183	0.056
RBBP6	s11845, s11844, s11843	1.227	0.193
RBM14	s20407, s20408	1.333	0.013
RBM19	s19196, s19194, s19195	1.144	0.155
RBM25	s33914, s33913, s33912	1.281	0.057
RBM27	s458461, s458462	1.319	0.043
RBM28	s30243, s30244, s30242	1.265	0.042
RBM34	s22864, s22865, s22863	1.29	0.04
RBM39	s18416, s18418, s18417	1.379	0.021
RBM43	s51671, s51672, s226387	1.382	0.03
RBM8A	s19291, s19292, s19290
RBMX2	s28437, s28438, s28439	1.291	0.03
RCL1	s19821, s19822, s19820	1.278	0.023
REXO4	s32696, s32694, s224451	1.186	0.191
RFC1	s11942, s224529, s11941	1.297	0.01
RGN	s17376, s17374, s17375	1.312	0.126
RIC8A	s226947, s34148, s34149	1.356	0.007
RIOX1	s36123, s36124	1.375	0.005
RNF169	s48510, s48512, s48511	1.34	0.199
RNMTL1	s30361, s30363, s30362	1.214	0.092
RNPC3	s57832, s31043, s31042	1.213	0.221
RNPS1	s21474, s55322, s21476	1.242	0.086
RPF1	s36948, s36946, s36947	1.271	0.057
RPF2	s38576, s59939, s38577	1.51	0.051
RPL12	s194741, s194742	1.371	0.013
RPL12P1	s60080	1.313	0.017
RPL15	s12175, s12174	1.396	0.009
RPL15P3	s57623	1.166	0.108
RPL18	s194745, s194746, s194744	1.178	0.274
RPL18A	s12182, s12180, s12181	1.195	0.242
RPL23	s17872, s17871, s17873	1.178	0.146
RPL23A	s12192, s229555	1.294	0.075
RPL23AP2	s53697	1.352	0.006
RPL24	s12200, s12198, s12199	1.331	0.05
RPL27A	s12211, s230327, s12210	1.463	0.15
RPL29	s194747, s12217, s12216	1.326	0.108
RPL30	s12208, s12209, s12207	1.361	0.031
RPL32	s227220, s12221, s12220	1.27	0.105
RPL34	s12223, s12222, s12224	1.271	0.299
RPL35	s22152, s22151, s196549	1.247	0.06
RPL36	s226046, s195120, s24653	1.219	0.093
RPL37	s12231, s12230, s12232	1.321	0.028
RPL4	s12149, s12150, s12148	1.208	0.242
RPL6	s12156, s12154, s12155	1.227	0.099
RPL7	s57747, s227439, s354	1.19	0.245
RPL7L1	s50047, s50049, s50048	1.199	0.049
RPLP2	s194761, s194762, s194760	1.164	0.278
RPS11	s12301, s12302, s200171	1.295	0.166
RPS12	s12303, s52989	1.388	0.014
RPS13	s12306, s12305, s12304	1.445	0.277
RPS14	s226969, s12309	1.382	0.096
RPS16	s12316, s12315, s12314	1.249	0.138
RPS19	s194768, s12323, s194767	1.269	0.09
RPS19BP1	s40695, s40694, s228461	1.295	0.027
RPS21	s12327, s194769, s194770	1.405	0.028
RPS24	s12332, s12333, s12331	1.318	0.153
RPS25	s12336, s53508, s12334	1.403	0.015
RPS26	s231299, s196618, s196858	1.242	0.106
RPS27A	s12340, s12341, s12339	1.257	0.128
RPS28	s197270, s12342, s12343	1.277	0.075
RPS29	s196844, s194772, s12345	1.391	0.02
RPS3	s12255, s12257, s12256	1.311	0.109
RPS3A	s12260, s12258	1.353	0.34
RPS4X	s12261, s226967, s12262	1.29	0.253
RPS5	s12267, s12269, s12268	1.274	0.239
RPS6	s12270, s12271, s12272	1.308	0.057
RPS8	s12291, s12293, s12292	1.269	0.054
RPS9	s12296, s12294	1.329	0.17
RPSA	s60434, s8089, s52530	1.379	0.013
RRN3	s29325, s29326	1.232	0.094
RRP1	s16318, s16316, s16317	1.265	0.032
RRP15	s27248, s27247, s27249	1.321	0.012
RRP1B	s22979, s225928, s22978	1.281	0.072
RRP7A	s26190, s26191, s26192	1.222	0.01
RRP8	s23685, s23686	1.239	0.016
RRP9	s17457, s17456, s17455	1.171	0.151
RRS1	s23297, s23296, s23295	1.364	0.056
RSBN1	s29302, s29301, s29300	1.265	0.085
RSF1	s28648, s28650, s28649	1.283	0.089
RSL1D1	s25189, s25188, s25187	1.264	0.033
RSL24D1	s27640, s27641, s27642	1.226	0.129
RSRC1	s27946, s27945, s27944	1.286	0.205
RUSC2	s19069, s19068, s19070	1.343	0.034
SAMD15	s46264, s225775, s46263	1.396	0.025
SART1	s17344, s17343, s228453	1.254	0.151
SCAF1	s33886, s33887, s33885	1.346	0.018
SCN1B	s737, s738, s224570	1.357	0.089
SDAD1	s30299, s30300, s30298	1.459	0.107
SELL	s12680, s12682	1.315	0.019
SENP1	s26616, s26614, s26615	1.353	0.017
SENP3	s25210, s25209, s25208	1.293	0.038
SERBP1	s25144, s25142, s223679	1.392	0.006
SFPQ	s224606, s12712, s12711	1.254	0.243
SFRS10	s12750	1.351	0.025
SFRS18	s226056, s24820, s226058	1.306	0.014
SFRS4	s12736	1.336	0.067
SFRS6	s12742	1.389	0.04
SFRS7	s12744	1.22	0.113
SFSWAP	s12747, s12748, s12746	1.307	0.022
SFXN3	s37840, s37841	1.276	0.033
SIX5	s45074, s45076, s45075	1.386	0.004
SLC22A16	s39972, s39971, s39970	1.38	0.071
SLC39A7	s15480, s15479	1.25	0.042
SMARCA5	s16083, s16082, s16081	1.26	0.029
SMU1	s30513, s30512, s30514	1.331	0.27
SNIP1	s36261, s36262, s36263	1.254	0.122
SNRNP40	s18013, s18011, s18012	1.414	0.011
SNRNP48	s45836, s45837, s45835	1.294	0.151
SNRNP70	s13211, s13212, s13210	1.17	0.173
SNRPB	s13219, s224659, s13220	1.187	0.39
SNRPC	s13226, s227454, s13225	1.178	0.317
SNW1	s22715, s22716, s22717	1.14	0.438
SNX13	s23163, s23164, s23165	1.378	0.164
SON	s13276, s13277, s13278
SORBS1	s20770, s20769, s20768	1.341	0.009
SORBS2	s16088, s16089, s16087	1.353	0.01
SPATS2	s35245, s35247, s35246	1.349	0.004
SPATS2L	s24926, s24927, s24925	1.256	0.054
SPECC1L	s23703, s23704, s23705	1.356	0.01
SPOP	s15955, s15956, s15954	1.222	0.079
SPOUT1	s28202, s28203, s28201	1.37	0.006
SPTBN1	s629, s630, s631	1.378	0.021
SPTBN2	s13409, s13410, s13411	1.345	0.007
SPTY2D1	s44597, s44596, s44598	1.218	0.042
SRFBP1	s45782, s45781, s45783	1.183	0.02
SRP72	s13449, s13448, s13447	1.387	0.01
SRPK1	s13450, s224686, s13451	1.215	0.082
SRRM1	s20019, s20020, s20018	1.32	0.016
SRRM2	s24004, s24003, s24005	1.244	0.353
SRSF1	s12727, s12725, s12726	1.219	0.366
SRSF10	s57794, s21156, s57795	1.261	0.145
SRSF4	s12734, s12735	1.268	0.029
SRSF5	s12737, s12739, s12738	1.261	0.087
SRSF6	s12741, s12740	1.198	0.14
SRSF7	s12745, s12743	1.147	0.084
SRSF9	s16548, s16546, s16547	1.332	0.049
SSFA2	s13476, s13474, s13475	1.373	0.025
STON2	s39992, s39993, s39991	1.344	0.012
SUN1	s23629, s23631, s23630	1.34	0.006
SUPT5H	s13631, s13633	1.392	0.125
SURF6	s13656, s13657, s13655	1.299	0.012
SYNE2	s23330, s23328, s23329	1.373	0.038
SYNM	s23594, s23593, s23595	1.372	0.009
SYNPO	s22388, s22390, s22389	1.355	0.021
SYVN1	s39019, s39021, s39020	1.325	0.045
Scramble	s229174	1.418	0.039
TAF15	s15657, s15656, s15658	1.361	0.133
TAOK2	s17865, s17866, s17867	1.251	0.174
TAPBP	s13784, s13785	1.304	0.069
TBC1D5	s229657, s18890, s229655	1.242	0.04
TBC1D9	s23162, s23160, s23161	1.358	0.013
TBL3	s20825, s20824, s20823	1.128	0.121
TCL1A	s15637, s15636, s15635	1.384	0.02
TECTB	s227468, s13931, s13933	1.281	0.065
TENT4B	s34604, s34602	1.242	0.062
TERF1	s13989, s13988, s13990	1.223	0.068
TERF2	s13992, s13993, s13991	1.345	0.048
TEX10	s29665, s29667, s29666	1.516	0.005
THAP1	s30274, s30275, s224346	1.375	0.032
THAP6	s45733, s45735, s45734	1.385	0.075
THOC1	s19395, s19397, s19396	1.174	0.137
THOC2	s32861, s32860, s32862	1.252	0.051
THOC5	s16304, s16306, s16305	1.233	0.125
THOC6	s35716, s35718, s35717	1.298	0.081
THOC7	s36962, s36960, s36961	1.34	0.017
THRAP3	s19359, s19361, s19360	1.277	0.088
TIMM8B	s25498, s25499, s25497	1.365	0.007
TMC2	s42171, s42170, s42169	1.332	0.045
TMEM132E	s42808, s42807	1.379	0.038
TMPO	s14233, s14234, s14235	1.311	0.046
TNFAIP1	s14255, s14253, s14254	1.255	0.097
TNFRSF21	s26025, s26024, s26026	1.413	0.109
TNFRSF8	s2630, s2631	1.406	0.024
TOE1	s41525, s41524, s41523	1.329	0.035
TOGARAM2	s46567, s46566, s46568	1.377	0.061
TOP1	s14305, s14306, s14304	1.147	0.011
TOP2A	s14307, s14308, s14309	1.414	0.09
TOP2B	s107, s108, s106	1.252	0.049
TPX2	s22745, s22746, s22747	1.406	0.273
TRA2A	s26666, s26665, s26664	1.312	0.072
TRA2B	s12751, s12749	1.337	0.1
TRIP12	s17810, s17808, s17809	1.309	0.04
TRMT1L	s37741, s37740	1.296	0.053
TRPM3	s224843, s36864, s36862	1.365	0.078
TSGA10	s37297, s37299	1.382	0.027
TTC14	s45591, s45590, s45592	1.258	0.014
TUFT1	s227658, s14508, s14510	1.313	0.058
U2AF2	s22364, s22365, s22366	1.109	0.322
U2SURP	s23621, s23622, s23620	1.242	0.276
UBA52	s14558, s14557, s14556	1.273	0.065
UBE2C	s21803, s21805, s21804	1.36	0.009
UBE4B	s555, s554, s556	1.316	0.087
UBL5	s224521, s33984, s33983	1.303	0.089
UBTF	s14614, s14615, s14613	1.155	0.077
UPK3B	s37364, s195411	1.349	0.123
URB1	s458623, s231041, s231039	1.242	0.129
URB2	s18979, s18978, s18980	1.239	0.147
USP36	s33416, s33417, s33415	1.278	0.061
UTP11L	s224188, s27480, s27479	1.326	0.009
UTP14A	s21252, s21250, s21251	1.182	0.14
UTP15	s38548, s38549, s38550	1.1	0.025
UTP18	s27418, s27417, s27416	1.205	0.118
UTP20	s57784, s26188, s26187	1.208	0.038
UTP3	s32620, s32619, s32618	1.271	0.121
UTP4	s39652, s39653, s39654	1.213	0.028
UTP6	s31576, s31574, s31575	1.093	0.054
VIM	s14800, s14799, s14798	1.352	0.006
VRK3	s27726, s27725, s27724	1.315	0.043
WBP4	s22103, s22102, s22101	1.308	0.018
WDR12	s31441, s31440, s31442	1.258	0.051
WDR18	s33027, s33026, s33025	1.437	0.119
WDR3	s21379, s21378, s21380	1.119	0.139
WDR36	s43866, s43867, s43868	1.131	0.114
WDR43	s458195, s229929, s229930	1.193	0.008
WDR46	s17741, s17739, s17740	1.231	0.029
WDR74	s29294, s29295, s29296	1.191	0.137
WDR75	s38530, s38532, s38531	1.104	0.017
WDR76	s36737, s36736, s36738	1.289	0.038
WDR89	s41383, s41384, s41382	1.3	0.024
WNT4	s28936, s28934, s28935	1.369	0.052
WWP2	s231416, s231415, s231419	1.268	0.118
XRCC5	s14952, s14953, s14954	1.114	0.052
XRCC6	s5456, s52594, s5457	1.139	0.077
XWNeg9	s444246	1.327	0.014
YLPM1	s32082, s32081, s32080	1.328	0.01
YTHDC2	s35019, s35020, s35021	1.343	0.049
ZC3H14	s36557, s36558, s36559	1.345	0.012
ZCCHC7	s38622, s38623, s38621	1.308	0.028
ZKSCAN4	s51829, s51827, s51828	1.327	0.015
ZMAT2	s45787, s45788, s45789	1.209	0.214
ZMAT5	s31798, s224399, s195298	1.268	0.105
ZMYND11	s21154, s21153, s21155	1.337	0.013
ZNF106	s34684, s34685, s34683	1.335	0.036
ZNF187	s15253	1.259	0.036
ZNF280C	s31065, s31067, s31066	1.321	0.038
ZNF512	s39030, s39028, s39029	1.348	0.008
ZNF512B	s33104, s33103, s33105	1.356	0.012
ZNF593	s195205, s27294, s27295	1.271	0.047
ZNF658	s25168, s25167, s25166	1.329	0.055
ZNF684	s43171, s43170, s43169	1.266	0.056
ZNF76	s15125, s15123, s15124	1.381	0.019
ZNF800	s46727, s46725, s46726	1.325	0.032
ZSCAN26	s15252	1.43	0.013
ZZZ3	s24922, s24924, s24923	1.295	0.093
